# Pollinator habitat plantings benefit wild, native bees, but do not necessarily favor rare species

**DOI:** 10.1101/2021.05.24.445524

**Authors:** Daniel P. Cariveau, Michael Roswell, Tina Harrison, Mark Genung, Jason Gibbs, Rachael Winfree

## Abstract

1. Installing pollinator habitat is a ubiquitous conservation tool, but little is known about which pollinator taxa require support, or which benefit from habitat installations.
2. We studied the response of rare and common bees to pollinator habitat enhancement. We used independent regional datasets to designate bee species as common or rare based on their rank according to one of three metrics: a) site occurrence frequency, b) local relative abundance, and c) geographic range size. We asked whether the abundance or richness of rare and common bees were greater in pollinator habitat, relative to old-field controls. Because we used an arbitrary, quantile-based cutoff to categorize species rarity, we conducted sensitivity analysis and controlled for rarity classification errors with a null model. With this null model, we determined whether rare and/or common species responded to pollinator habitat disproportionately, compared to the expectation for ‘typical’ bee species.
3. We found that the number of individuals and of species designated as rare based on local relative abundance was greater in pollinator habitat enhancements. The number of individuals from bee species designated as rare based on site occurrence was lower in pollinator habitat enhancements, but the number of species was not clearly different between habitat types. We did not find a clear positive nor negative effect of habitat enhancement for species designated rare based on geographic range size. For all three rarity metrics, common species increased in abundance and richness in pollinator habitat relative to controls. Null models indicated that in most cases, neither rare nor common species disproportionately benefited from pollinator habitat.
4. *Synthesis and Applications:* Our results suggest that pollinator habitat can lead to an increase in the abundance and richness of bees, including species that are rare and that are common. However, rare species appeared to respond differently than typical species, and depending on how species were classified as rare, could display muted or even negative responses to habitat enhancement. Targeting rare species with specific floral resources or unique habitat types may lead to better outcomes for rare and threatened species.
