## Supplementary material for "Pollinator habitat plantings benefit wild, native bees, but do not necessarily favor rare species": Table S3

quantile threshold	criterion	species group	response	proportional increase in enhanced habitat	frequency empirical ≥ null
20	regional relative abundance	rare	richness	2.18	0.99
20	regional relative abundance	rare	abundance	3.01	0.61
20	regional site occupancy	rare	richness	1.20	0.14
20	regional site occupancy	rare	abundance	0.45	0.00
20	estimated range size	rare	richness	1.64	0.75
20	estimated range size	rare	abundance	0.87	0.00
20	regional relative abundance	common	richness	1.30	0.10
20	regional relative abundance	common	abundance	3.36	0.65
20	regional site occupancy	common	richness	1.45	0.43
20	regional site occupancy	common	abundance	3.18	0.65
20	estimated range size	common	richness	1.45	0.44
20	estimated range size	common	abundance	4.26	0.95
21	regional relative abundance	rare	richness	1.87	0.94
21	regional relative abundance	rare	abundance	2.46	0.49
21	regional site occupancy	rare	richness	1.20	0.14
21	regional site occupancy	rare	abundance	0.45	0.00
21	estimated range size	rare	richness	1.56	0.66
21	estimated range size	rare	abundance	1.65	0.19
21	regional relative abundance	common	richness	1.32	0.12
21	regional relative abundance	common	abundance	3.37	0.67
21	regional site occupancy	common	richness	1.44	0.36
21	regional site occupancy	common	abundance	3.18	0.66
21	estimated range size	common	richness	1.44	0.40
21	estimated range size	common	abundance	4.25	0.96
22	regional relative abundance	rare	richness	1.93	0.96
22	regional relative abundance	rare	abundance	3.10	0.61
22	regional site occupancy	rare	richness	1.20	0.14
22	regional site occupancy	rare	abundance	0.45	0.00
22	estimated range size	rare	richness	1.58	0.71
22	estimated range size	rare	abundance	1.74	0.22
22	regional relative abundance	common	richness	1.33	0.13
22	regional relative abundance	common	abundance	3.27	0.64
22	regional site occupancy	common	richness	1.42	0.30
22	regional site occupancy	common	abundance	3.17	0.65
22	estimated range size	common	richness	1.43	0.38
22	estimated range size	common	abundance	4.25	0.96
23	regional relative abundance	rare	richness	2.00	0.98
23	regional relative abundance	rare	abundance	3.18	0.62
23	regional site occupancy	rare	richness	1.50	0.54
23	regional site occupancy	rare	abundance	0.54	0.00
23	estimated range size	rare	richness	1.63	0.78
23	estimated range size	rare	abundance	1.75	0.22
23	regional relative abundance	common	richness	1.32	0.11
23	regional relative abundance	common	abundance	3.25	0.63
23	regional site occupancy	common	richness	1.42	0.27
23	regional site occupancy	common	abundance	3.17	0.65
23	estimated range size	common	richness	1.43	0.36
23	estimated range size	common	abundance	4.25	0.96
24	regional relative abundance	rare	richness	1.96	0.98
24	regional relative abundance	rare	abundance	3.23	0.63
24	regional site occupancy	rare	richness	1.50	0.55
24	regional site occupancy	rare	abundance	0.54	0.00
24	estimated range size	rare	richness	1.68	0.85
24	estimated range size	rare	abundance	1.76	0.21
24	regional relative abundance	common	richness	1.34	0.14
24	regional relative abundance	common	abundance	3.17	0.60
24	regional site occupancy	common	richness	1.41	0.25
24	regional site occupancy	common	abundance	3.17	0.65
24	estimated range size	common	richness	1.42	0.31
24	estimated range size	common	abundance	4.20	0.95
25	regional relative abundance	rare	richness	1.78	0.94
25	regional relative abundance	rare	abundance	2.74	0.49
25	regional site occupancy	rare	richness	1.50	0.55
25	regional site occupancy	rare	abundance	0.54	0.00
25	estimated range size	rare	richness	1.65	0.83
25	estimated range size	rare	abundance	1.52	0.10
25	regional relative abundance	common	richness	1.34	0.13
25	regional relative abundance	common	abundance	3.17	0.60
25	regional site occupancy	common	richness	1.42	0.28
25	regional site occupancy	common	abundance	3.17	0.65
25	estimated range size	common	richness	1.43	0.36
25	estimated range size	common	abundance	4.13	0.96
26	regional relative abundance	rare	richness	1.96	0.99
26	regional relative abundance	rare	abundance	3.20	0.61
26	regional site occupancy	rare	richness	1.50	0.54
26	regional site occupancy	rare	abundance	0.54	0.00
26	estimated range size	rare	richness	1.56	0.70
26	estimated range size	rare	abundance	1.47	0.08
26	regional relative abundance	common	richness	1.34	0.13
26	regional relative abundance	common	abundance	3.17	0.62
26	regional site occupancy	common	richness	1.41	0.24
26	regional site occupancy	common	abundance	3.17	0.66
26	estimated range size	common	richness	1.45	0.47
26	estimated range size	common	abundance	4.15	0.96
27	regional relative abundance	rare	richness	1.70	0.92
27	regional relative abundance	rare	abundance	2.87	0.50
27	regional site occupancy	rare	richness	1.50	0.55
27	regional site occupancy	rare	abundance	0.54	0.00
27	estimated range size	rare	richness	1.68	0.87
27	estimated range size	rare	abundance	1.50	0.08
27	regional relative abundance	common	richness	1.37	0.20
27	regional relative abundance	common	abundance	3.18	0.61
27	regional site occupancy	common	richness	1.42	0.25
27	regional site occupancy	common	abundance	3.17	0.66
27	estimated range size	common	richness	1.45	0.46
27	estimated range size	common	abundance	3.97	0.94
28	regional relative abundance	rare	richness	1.68	0.91
28	regional relative abundance	rare	abundance	3.05	0.55
28	regional site occupancy	rare	richness	1.63	0.76
28	regional site occupancy	rare	abundance	0.86	0.00
28	estimated range size	rare	richness	1.68	0.86
28	estimated range size	rare	abundance	1.50	0.08
28	regional relative abundance	common	richness	1.37	0.21
28	regional relative abundance	common	abundance	3.17	0.60
28	regional site occupancy	common	richness	1.42	0.25
28	regional site occupancy	common	abundance	3.13	0.64
28	estimated range size	common	richness	1.43	0.37
28	estimated range size	common	abundance	3.94	0.94
29	regional relative abundance	rare	richness	1.65	0.89
29	regional relative abundance	rare	abundance	2.99	0.53
29	regional site occupancy	rare	richness	1.63	0.77
29	regional site occupancy	rare	abundance	0.86	0.00
29	estimated range size	rare	richness	1.68	0.87
29	estimated range size	rare	abundance	1.50	0.08
29	regional relative abundance	common	richness	1.37	0.20
29	regional relative abundance	common	abundance	3.17	0.61
29	regional site occupancy	common	richness	1.41	0.18
29	regional site occupancy	common	abundance	3.13	0.64
29	estimated range size	common	richness	1.46	0.47
29	estimated range size	common	abundance	3.93	0.95
30	regional relative abundance	rare	richness	1.71	0.94
30	regional relative abundance	rare	abundance	3.29	0.65
30	regional site occupancy	rare	richness	1.63	0.75
30	regional site occupancy	rare	abundance	0.86	0.00
30	estimated range size	rare	richness	1.72	0.91
30	estimated range size	rare	abundance	1.55	0.10
30	regional relative abundance	common	richness	1.37	0.19
30	regional relative abundance	common	abundance	3.17	0.61
30	regional site occupancy	common	richness	1.41	0.20
30	regional site occupancy	common	abundance	3.13	0.65
30	estimated range size	common	richness	1.47	0.53
30	estimated range size	common	abundance	3.93	0.95
