## Supplementary material for "Pollinator habitat plantings benefit wild, native bees, but do not necessarily favor rare species": Table S2

family	genus	species	Taxon_Author	occurrence_frequency	site_occurrence_quartile	mean_relative_abundance	relative_abundance_quartile	range_size_estimate	range_quantile	records_in_restoration_dataset
Halictidae	Agapostemon	sericeus	(Furster,1771)	62	q4	0.009076485	q2	5361210.007	q3	2
Halictidae	Agapostemon	splendens	(Lepeletier,1841)	34	q4	0.050708594	q4	8504083.05	q4	3
Halictidae	Agapostemon	texanus	Cresson,1872	40	q4	0.026660334	q3	12614438.28	q4	10
Halictidae	Agapostemon	virescens	(Fabricius,1775)	172	q4	0.044450137	q4	6885711.998	q4	99
Andrenidae	Andrena	accepta	Viereck,1916	1	q1	NA	NA	7164331.886	q4	0
Andrenidae	Andrena	algida	Smith,1853	2	q1	NA	NA	7060272.763	q4	0
Andrenidae	Andrena	aliciae	Robertson,1891	6	q2	NA	NA	2468819.127	q2	0
Andrenidae	Andrena	alleghaniensis	Viereck,1907	16	q3	0.013691185	q2	6099966.114	q3	2
Andrenidae	Andrena	arabis	Robertson,1897	10	q2	0.015924465	q2	1136446.656	q1	0
Andrenidae	Andrena	asteris	Robertson,1891	12	q3	0.009020619	q2	3531564.271	q2	4
Andrenidae	Andrena	atlantica	Mitchell,1960	15	q3	0.048724009	q4	296082.3156	q1	0
Andrenidae	Andrena	banksi	Malloch,1917	12	q3	0.071523035	q4	2155163.409	q1	0
Andrenidae	Andrena	barbara	Bouseman&LaBerge,1979	2	q1	0.020467836	q3	2999431.333	q2	0
Andrenidae	Andrena	barbilabris	(Kirby,1802)	7	q2	NA	NA	9566635.96	q4	0
Andrenidae	Andrena	bisalicis	Viereck,1908	6	q2	NA	NA	3754647.373	q2	0
Andrenidae	Andrena	braccata	Viereck,1907	12	q3	NA	NA	348136.6834	q1	0
Andrenidae	Andrena	bradleyi	Viereck,1907	14	q3	0.167683413	q4	3714403.472	q2	0
Andrenidae	Andrena	brevipalpis	Cockerell,1930	19	q3	NA	NA	4032009.89	q3	6
Andrenidae	Andrena	canadensis	DallaTorre,1896	8	q2	NA	NA	6958263.417	q4	0
Andrenidae	Andrena	carlini	Cockerell,1901	42	q4	0.029190825	q3	6139763.839	q3	0
Andrenidae	Andrena	carolina	Viereck,1909	27	q4	0.049752465	q4	2829454.838	q2	0
Andrenidae	Andrena	ceanothi	Viereck,1917	11	q3	0.015957447	q2	4775872.526	q3	0
Andrenidae	Andrena	commoda	Smith,1879	20	q3	0.042981086	q4	7088059.919	q4	0
Andrenidae	Andrena	confederata	Viereck,1917	6	q2	NA	NA	2528302.831	q2	0
Andrenidae	Andrena	cornelli	Viereck,1907	15	q3	0.031277144	q3	553777.9729	q1	0
Andrenidae	Andrena	crataegi	Robertson,1893	53	q4	0.03620041	q3	7871286.443	q4	0
Andrenidae	Andrena	cressonii	Robertson,1891	56	q4	0.018082774	q3	8522709.89	q4	9
Andrenidae	Andrena	daeckei	Viereck,1907	1	q1	NA	NA	NA	NA	0
Andrenidae	Andrena	dimorpha	Mitchell,1960	1	q1	NA	NA	460740.4003	q1	0
Andrenidae	Andrena	distans	Provancher,1888	14	q3	0.036796537	q4	2845627.947	q2	0
Andrenidae	Andrena	dunningi	Cockerell,1898	3	q1	NA	NA	3151521.172	q2	0
Andrenidae	Andrena	duplicata	Mitchell,1960	2	q1	0.001506932	q1	664917.2477	q1	1
Andrenidae	Andrena	erigeniae	Robertson,1891	23	q3	0.211826386	q4	2330003.355	q2	0
Andrenidae	Andrena	fenningeri	Viereck,1922	4	q2	0.012501961	q2	2164474.658	q1	0
Andrenidae	Andrena	forbesii	Robertson,1891	22	q3	0.010401285	q2	8735993.477	q4	1
Andrenidae	Andrena	fragilis	Smith,1853	34	q4	0.012545222	q2	2185982.749	q1	35
Andrenidae	Andrena	fulvipennis	Smith,1853	4	q2	NA	NA	1033153.697	q1	0
Andrenidae	Andrena	gardineri	Cockerell,1906	1	q1	NA	NA	3242248.806	q2	0
Andrenidae	Andrena	geranii	Robertson,1891	4	q2	NA	NA	3975928.779	q3	0
Andrenidae	Andrena	helianthi	Robertson,1891	10	q2	NA	NA	5792941.177	q3	0
Andrenidae	Andrena	heraclei	Robertson,1897	2	q1	0.012987013	q2	1177315.534	q1	0
Andrenidae	Andrena	hilaris	Smith,1853	11	q3	0.052631579	q4	1838198.909	q1	0
Andrenidae	Andrena	hippotes	Robertson,1895	16	q3	0.006277912	q1	8404469.629	q4	3
Andrenidae	Andrena	hirticincta	Provancher,1888	35	q4	0.014175258	q2	6139763.839	q3	1
Andrenidae	Andrena	ilicis	Mitchell,1960	5	q2	0.008572063	q1	2505331.072	q2	0
Andrenidae	Andrena	imitatrix	Cresson,1872	38	q4	0.032363346	q3	6875080.518	q4	4
Andrenidae	Andrena	integra	Smith,1853	9	q2	0.124025848	q4	2417329.189	q2	0
Andrenidae	Andrena	kalmiae	Atwood,1934	1	q1	0.03125	q3	1004141.697	q1	0
Andrenidae	Andrena	krigiana	Robertson,1901	10	q2	0.023848835	q3	3388810.104	q2	0
Andrenidae	Andrena	mandibularis	Robertson,1892	6	q2	0.019607843	q3	4659985.251	q3	0
Andrenidae	Andrena	mariae	Robertson,1891	2	q1	NA	NA	9472451.538	q4	0
Andrenidae	Andrena	melanochroa	Cockerell,1898	8	q2	0.005882353	q1	7427395.282	q4	0
Andrenidae	Andrena	milwaukeensis	Graenicher,1903	9	q2	0.016887217	q3	8125952.322	q4	0
Andrenidae	Andrena	miranda	Smith,1879	3	q1	NA	NA	10278237.38	q4	0
Andrenidae	Andrena	miserabilis	Cresson,1872	28	q4	0.049985884	q4	10076716.01	q4	1
Andrenidae	Andrena	morrisonella	Viereck,1917	13	q3	0.009283041	q2	2090307.933	q1	6
Andrenidae	Andrena	nasonii	Robertson,1895	83	q4	0.03423668	q3	5213040.196	q3	13
Andrenidae	Andrena	neonana	Viereck,1917	3	q1	0.024691358	q3	2389822.616	q2	0
Andrenidae	Andrena	nivalis	Smith,1853	16	q3	0.028303927	q3	9926143.994	q4	1
Andrenidae	Andrena	nubecula	Smith,1853	32	q4	0.017126658	q3	7850035.801	q4	0
Andrenidae	Andrena	nuda	Robertson,1891	29	q4	0.046526479	q4	4720301.138	q3	1
Andrenidae	Andrena	perplexa	Smith,1853	23	q3	0.010931264	q2	7444129.821	q4	1
Andrenidae	Andrena	persimulata	Viereck,1917	1	q1	NA	NA	5630036	q3	0
Andrenidae	Andrena	personata	Robertson,1897	5	q2	0.009556437	q2	2491385.685	q2	0
Andrenidae	Andrena	placata	Mitchell,1960	21	q3	0.008333333	q1	2041053.69	q1	2
Andrenidae	Andrena	platyparia	Robertson,1895	12	q3	0.041061571	q4	4021598.619	q3	1
Andrenidae	Andrena	pruni	Robertson,1891	41	q4	0.036848109	q4	2655648.235	q2	0
Andrenidae	Andrena	rehni	Viereck,1907	5	q2	NA	NA	1539254.163	q1	0
Andrenidae	Andrena	robertsonii	DallaTorre,1896	24	q3	0.017445994	q3	5863959.088	q3	2
Andrenidae	Andrena	rudbeckiae	Robertson,1891	4	q2	0.003005623	q1	3054361.44	q2	4
Andrenidae	Andrena	rugosa	Robertson,1891	13	q3	0.05	q4	2819872.564	q2	0
Andrenidae	Andrena	runcinatae	Cockerell,1906	5	q2	NA	NA	NA	NA	0
Andrenidae	Andrena	simplex	Smith,1853	15	q3	0.038650878	q4	2645128.685	q2	4
Andrenidae	Andrena	spiraeana	Robertson,1895	28	q4	0.011608633	q2	2510091.411	q2	1
Andrenidae	Andrena	thaspii	Graenicher,1903	5	q2	NA	NA	9926143.994	q4	0
Andrenidae	Andrena	tridens	Robertson,1902	2	q1	NA	NA	2588685.502	q2	0
Andrenidae	Andrena	vicina	Smith,1853	60	q4	0.042630161	q4	6190476.59	q3	7
Andrenidae	Andrena	violae	Robertson,1891	10	q2	0.086813674	q4	2564931.195	q2	0
Andrenidae	Andrena	virginiana	Mitchell,1960	4	q2	NA	NA	2579985	q2	0
Andrenidae	Andrena	w-scripta	Viereck,1904	8	q2	NA	NA	9926143.994	q4	0
Andrenidae	Andrena	wheeleri	Graenicher,1904	1	q1	NA	NA	4544649.085	q3	0
Andrenidae	Andrena	wilmattae	Cockerell,1906	3	q1	0.024854014	q3	1820603.045	q1	0
Andrenidae	Andrena	ziziae	Robertson,1891	7	q2	0.099713845	q4	4758526.55	q3	0
Andrenidae	Andrena	ziziaeformis	Cockerell,1908	12	q3	0.013107559	q2	946585.3992	q1	0
Megachilidae	Anthidiellum	notatum	(Latreille,1809)	17	q3	0.013312037	q2	8813130.548	q4	5
Apidae	Anthophora	abrupta	Say,1837	9	q2	2.06E-04	q1	3434422.135	q2	0
Apidae	Anthophora	bomboides	Kirby,1837	2	q1	0.004	q1	9405145.896	q4	0
Apidae	Anthophora	terminalis	Cresson,1869	35	q4	0.014957426	q2	9892265.645	q4	1
Apidae	Anthophora	ursina	Cresson,1869	2	q1	NA	NA	5697891.114	q3	0
Halictidae	Augochlora	pura	(Say,1837)	234	q4	0.059227546	q4	4465958.808	q3	197
Halictidae	Augochlorella	aurata	(Smith,1853)	251	q4	0.055447322	q4	6526863.898	q4	247
Halictidae	Augochlorella	persimilis	(Viereck,1910)	8	q2	0.0204139	q3	2633053.088	q2	204
Halictidae	Augochloropsis	metallica	(Fabricius,1793)	75	q4	0.023494158	q3	7934806.06	q4	34
Halictidae	Augochloropsis	sumptuosa	(Smith,1853)	3	q1	NA	NA	3913566.948	q3	0
Apidae	Bombus	affinis	Cresson,1863	67	q4	NA	NA	2976040.926	q2	0
Apidae	Bombus	ashtoni	(Cresson,1864)	9	q2	NA	NA	5053203.496	q3	0
Apidae	Bombus	auricomus	(Robertson,1903)	20	q3	0.003563211	q1	4398277.905	q3	15
Apidae	Bombus	bimaculatus	Cresson,1863	200	q4	0.052816126	q4	5943041.018	q3	607
Apidae	Bombus	borealis	Kirby,1837	1	q1	NA	NA	6269269.922	q3	0
Apidae	Bombus	citrinus	(Smith,1854)	63	q4	0.037297784	q4	4364879.597	q3	4
Apidae	Bombus	fervidus	(Fabricius,1798)	145	q4	0.017929093	q3	10785023.16	q4	39
Apidae	Bombus	fraternus	(Smith,1854)	3	q1	NA	NA	4078845.278	q3	0
Apidae	Bombus	griseocollis	(DeGeer,1773)	186	q4	0.047298301	q4	7914684.374	q4	1603
Apidae	Bombus	impatiens	Cresson,1863	364	q4	0.150133892	q4	6617447.008	q4	2446
Apidae	Bombus	pensylvanicus	(DeGeer,1773)	59	q4	0.009751039	q2	8753180.876	q4	21
Apidae	Bombus	perplexus	Cresson,1863	97	q4	0.025810382	q3	4948409.469	q3	45
Apidae	Bombus	sandersoni	Franklin,1913	19	q3	0.015789474	q2	3689433.58	q2	0
Apidae	Bombus	ternarius	Say,1837	10	q2	NA	NA	5075704.888	q3	0
Apidae	Bombus	terricola	Kirby,1837	16	q3	NA	NA	7266642.834	q4	0
Apidae	Bombus	vagans	Smith,1854	120	q4	0.028530255	q3	7211017.386	q4	66
Andrenidae	Calliopsis	andreniformis	Smith,1853	115	q4	0.038489172	q4	7000078.958	q4	12
Andrenidae	Calliopsis	nebraskensis	Crawford,1902	2	q1	NA	NA	2208696.163	q1	0
Apidae	Ceratina	calcarata	Robertson,1900	280	q4	0.133471483	q4	5770111.298	q3	463
Apidae	Ceratina	dupla	Say,1837	160	q4	0.044049416	q4	3663009.314	q2	160
Apidae	Ceratina	mikmaqi	Rehan and Sheffield, 2011	79	q4	0.035437165	q3	2630022.809	q2	176
Apidae	Ceratina	strenua	Smith,1879	190	q4	0.096779535	q4	3122369.878	q2	221
Megachilidae	Chelostoma	philadelphi	(Robertson,1891)	27	q4	0.061212023	q4	2799508.231	q2	0
Megachilidae	Coelioxys	alternatus	Say,1837	4	q2	8.43E-04	q1	7424945.47	q4	1
Megachilidae	Coelioxys	banksi	Crawford,1914	1	q1	3.37E-04	q1	5848661.321	q3	0
Megachilidae	Coelioxys	funerarius	Smith, 1854	5	q2	NA	NA	8492364.634	q4	0
Megachilidae	Coelioxys	galactiae	Mitchell,1962	1	q1	NA	NA	437735.6241	q1	0
Megachilidae	Coelioxys	germanus	Cresson,1878	2	q1	3.37E-04	q1	1749151.742	q1	0
Megachilidae	Coelioxys	hunteri	Crawford,1914	2	q1	3.37E-04	q1	7412155.084	q4	1
Megachilidae	Coelioxys	immaculatus	Cockerell, 1912	5	q2	0.071428571	q4	3230913.848	q2	0
Megachilidae	Coelioxys	modestus	Smith,1854	10	q2	0.01191803	q2	4187525.253	q3	0
Megachilidae	Coelioxys	moestus	Cresson, 1864	4	q2	NA	NA	9408906.01	q4	0
Megachilidae	Coelioxys	obtusiventris	Crawford,1914	1	q1	3.37E-04	q1	936834.4913	q1	0
Megachilidae	Coelioxys	octodentatus	Say,1824	17	q3	0.009201712	q2	8653921.256	q4	3
Megachilidae	Coelioxys	porterae	Cockerell,1900	4	q2	0.006833914	q1	8950875.604	q4	0
Megachilidae	Coelioxys	rufitarsis	Smith,1854	6	q2	0.007874016	q1	11140989.35	q4	0
Megachilidae	Coelioxys	sayi	Robertson,1897	69	q4	0.008382792	q1	6875144.181	q4	8
Colletidae	Colletes	americanus	Cresson,1868	18	q3	0.019217964	q3	3960599.301	q3	0
Colletidae	Colletes	bradleyi	Mitchell,1951	2	q1	0.071428571	q4	NA	NA	0
Colletidae	Colletes	brevicornis	Robertson,1897	1	q1	0.007194245	q1	4588716.424	q3	0
Colletidae	Colletes	compactus	Cresson,1868	32	q4	NA	NA	10455360.44	q4	3
Colletidae	Colletes	consors	Cresson,1868	1	q1	NA	NA	9009602.618	q4	0
Colletidae	Colletes	inaequalis	Say,1837	9	q2	0.086263736	q4	7012908.679	q4	0
Colletidae	Colletes	kincaidii	Cockerell,1898	1	q1	NA	NA	7356490.547	q4	0
Colletidae	Colletes	latitarsis	Robertson,1891	5	q2	0.013939402	q2	5962438.001	q3	1
Colletidae	Colletes	nudus	Robertson,1898	3	q1	0.011675471	q2	4616227.374	q3	3
Colletidae	Colletes	productus	Robertson,1891	3	q1	NA	NA	1812592.549	q1	0
Colletidae	Colletes	simulans	Cresson,1868	28	q4	0.04951525	q4	9720054.314	q4	2
Colletidae	Colletes	solidaginis	Swenk,1906	2	q1	NA	NA	2872808.308	q2	0
Colletidae	Colletes	speculiferus	Cockerell,1927	2	q1	NA	NA	3509447.197	q2	0
Colletidae	Colletes	thoracicus	Smith,1853	33	q4	0.056082018	q4	2620496.562	q2	1
Colletidae	Colletes	validus	Cresson,1868	7	q2	0.038461538	q4	1965767.204	q1	0
Halictidae	Dufourea	novaeangliae	(Robertson,1897)	1	q1	3.01E-04	q1	1722161.436	q1	0
Apidae	Epeoloides	pilosulus	(Cresson,1878)	4	q2	NA	NA	3854487.083	q3	0
Apidae	Epeolus	autumnalis	Robertson,1902	4	q2	NA	NA	3751069.562	q2	0
Apidae	Epeolus	banksi	(Cockerell,1907)	1	q1	NA	NA	31830.94018	q1	0
Apidae	Epeolus	bifasciatus	Cresson,1864	5	q2	NA	NA	5115101.583	q3	0
Apidae	Epeolus	lectoides	Robertson,1901	2	q1	0.003041363	q1	3695996.041	q2	0
Apidae	Epeolus	pusillus	Cresson,1864	11	q3	0.011481957	q2	4665088.533	q3	0
Apidae	Epeolus	scutellaris	Say,1824	16	q3	0.016260163	q2	5260140.637	q3	0
Apidae	Eucera	atriventris	(Smith,1854)	1	q1	NA	NA	2129272.087	q1	0
Apidae	Eucera	dubitata	(Cresson,1878)	1	q1	0.010526316	q2	2772767.406	q2	0
Apidae	Eucera	hamata	(Bradley,1942)	10	q2	0.06560891	q4	3917812.88	q3	1
Apidae	Eucera	pruinosa	(Say,1837)	77	q4	0.083271282	q4	9669953.931	q4	26
Apidae	Habropoda	laboriosa	(Fabricius,1804)	21	q3	0.062891843	q4	2315337.358	q2	1
Halictidae	Halictus	confusus	Smith,1853	184	q4	0.03249053	q3	11140989.35	q4	110
Halictidae	Halictus	ligatus_poeyi	NA	277	q4	0.077807974	q4	16115749.99	q4	1067
Halictidae	Halictus	parallelus	Say,1837	11	q3	0.012018954	q2	5863801.124	q3	16
Halictidae	Halictus	rubicundus	(Christ,1791)	81	q4	0.013778002	q2	11658227.34	q4	25
Megachilidae	Heriades	carinatus	Cresson,1864	67	q4	0.03019838	q3	8399018.087	q4	17
Megachilidae	Heriades	leavitti	Crawford,1913	8	q2	0.006988897	q1	4042332.359	q3	4
Megachilidae	Heriades	variolosus	(Cresson,1872)	41	q4	0.016886847	q3	9227163.472	q4	5
Apidae	Holcopasites	calliopsidis	(Linsley,1943)	16	q3	0.018679939	q3	7738188.782	q4	1
Apidae	Holcopasites	illinoiensis	(Robertson,1891)	7	q2	NA	NA	2295271.406	q2	0
Megachilidae	Hoplitis	pilosifrons	(Cresson,1864)	49	q4	0.013803885	q2	5903605.758	q3	18
Megachilidae	Hoplitis	producta	(Cresson,1864)	72	q4	0.02338801	q3	8498897.371	q4	8
Megachilidae	Hoplitis	simplex	(Cresson,1864)	4	q2	0.017639062	q3	1613202.526	q1	0
Megachilidae	Hoplitis	spoliata	(Provancher,1888)	32	q4	0.012803555	q2	8855791.251	q4	0
Megachilidae	Hoplitis	truncata	(Cresson,1878)	16	q3	0.021278843	q3	5690227.431	q3	0
Colletidae	Hylaeus	affinis_modestus	NA	189	q4	0.066200902	q4	11231081.93	q4	247
Colletidae	Hylaeus	annulatus	(Linnaeus,1758)	5	q2	0.004032258	q1	10284420.97	q4	0
Colletidae	Hylaeus	confluens	(Smith,1853)	4	q2	0.054995975	q4	387592.4318	q1	3
Colletidae	Hylaeus	fedorica	(Cockerell,1909)	2	q1	0.011644946	q2	3402378.46	q2	0
Colletidae	Hylaeus	floridanus	(Robertson,1893)	1	q1	0.004651163	q1	2208525.632	q1	0
Colletidae	Hylaeus	illinoisensis	(Robertson,1896)	6	q2	0.021206178	q3	1419794.258	q1	14
Colletidae	Hylaeus	mesillae	(Cockerell,1896)	149	q4	0.037042637	q4	9539528.869	q4	158
Colletidae	Hylaeus	saniculae	(Robertson,1896)	1	q1	NA	NA	3235798.971	q2	0
Colletidae	Hylaeus	schwarzii	(Cockerell,1896)	4	q2	0.016600529	q2	386021.1703	q1	155
Colletidae	Hylaeus	sparsus	(Cresson,1869)	6	q2	0.019104423	q3	4602363.942	q3	0
Colletidae	Hylaeus	verticalis	(Cresson,1869)	2	q1	NA	NA	7674775.642	q4	0
Halictidae	Lasioglossum	abanci	(Crawford,1932)	18	q3	0.012059133	q2	1055809.24	q1	0
Halictidae	Lasioglossum	acuminatum	McGinley,1986	18	q3	0.022881687	q3	1780124.728	q1	0
Halictidae	Lasioglossum	admirandum	(Sandhouse,1924)	17	q3	0.021451407	q3	3572016.732	q2	5
Halictidae	Lasioglossum	albipenne	(Robertson,1890)	3	q1	0.004032258	q1	6381268.122	q4	0
Halictidae	Lasioglossum	anomalum	(Rayment,1935)	14	q3	0.046747483	q4	4987045.702	q3	14
Halictidae	Lasioglossum	arantium	Gibbs, 2011	2	q1	0.006622517	q1	17315.52042	q1	0
Halictidae	Lasioglossum	atwoodi	Gibbs, 2010	10	q2	0.005286123	q1	1805244.019	q1	0
Halictidae	Lasioglossum	birkmanni	(Crawford,1906)	6	q2	0.019218437	q3	4964074.023	q3	0
Halictidae	Lasioglossum	bruneri	(Crawford,1902)	70	q4	0.034357672	q3	4045369.727	q3	3
Halictidae	Lasioglossum	callidum	(Sandhouse,1924)	32	q4	0.014030033	q2	3407386.227	q2	27
Halictidae	Lasioglossum	cattellae	(Ellis,1913)	14	q3	0.010355853	q2	1668791.561	q1	0
Halictidae	Lasioglossum	cephalotes	(Dalla Torre, 1896)	1	q1	1.22E-04	q1	535909.6945	q1	0
Halictidae	Lasioglossum	cinctipes	(Provancher,1888)	11	q3	NA	NA	6706641.225	q4	1
Halictidae	Lasioglossum	coeruleum	(Robertson,1893)	37	q4	0.009478809	q2	3282413.97	q2	1
Halictidae	Lasioglossum	coreopsis	(Robertson,1902)	16	q3	0.039764509	q4	4098943.333	q3	18
Halictidae	Lasioglossum	coriaceum	(Smith,1853)	64	q4	0.022262817	q3	3692163.447	q2	5
Halictidae	Lasioglossum	creberrimum	(Smith,1853)	2	q1	0.066905615	q4	884950.9934	q1	0
Halictidae	Lasioglossum	cressonii	(Robertson,1890)	111	q4	0.024350956	q3	6190476.59	q3	13
Halictidae	Lasioglossum	ellisiae	(Sandhouse, 1924)	9	q2	0.011128002	q2	2122304.229	q1	1
Halictidae	Lasioglossum	ephialtum	Gibbs, 2010	93	q4	0.044068439	q4	2725380.508	q2	13
Halictidae	Lasioglossum	fattigi	(Mitchell,1960)	1	q1	0.05	q4	1482972.161	q1	0
Halictidae	Lasioglossum	floridanum	(Robertson, 1892)	8	q2	0.047124898	q4	2440874.999	q2	0
Halictidae	Lasioglossum	foveolatum	(Robertson,1902)	1	q1	NA	NA	2076001.126	q1	0
Halictidae	Lasioglossum	foxii	(Robertson,1895)	26	q3	0.005580419	q1	4377774.336	q3	2
Halictidae	Lasioglossum	fuscipenne	(Smith,1853)	40	q4	0.028102201	q3	3614918.228	q2	3
Halictidae	Lasioglossum	georgeickworti	Gibbs, 2010	14	q3	0.020287814	q3	276831.7932	q1	0
Halictidae	Lasioglossum	gotham	Gibbs, 2010	24	q3	0.007226799	q1	867453.3433	q1	10
Halictidae	Lasioglossum	heterognathum	(Mitchell,1960)	21	q3	0.01723245	q3	2102177.359	q1	0
Halictidae	Lasioglossum	hitchensi_weemsi	NA	174	q4	0.033261651	q3	3459238.772	q2	208
Halictidae	Lasioglossum	illinoense	(Robertson,1892)	77	q4	0.046315147	q4	3958586.423	q3	14
Halictidae	Lasioglossum	imitatum	(Smith,1853)	189	q4	0.051950415	q4	8177837.839	q4	186
Halictidae	Lasioglossum	katherineae	Gibbs, 2010	7	q2	0.033423614	q3	1571276.542	q1	0
Halictidae	Lasioglossum	laevissimum	(Smith,1853)	11	q3	0.014280189	q2	9317602.763	q4	1
Halictidae	Lasioglossum	leucocomum_pilosum	NA	151	q4	0.075578703	q4	2546107.989	q2	150
Halictidae	Lasioglossum	lineatulum	(Crawford,1906)	36	q4	0.01118266	q2	4790132.698	q3	1
Halictidae	Lasioglossum	lionotum	(Sandhouse,1923)	7	q2	0.00310559	q1	3057351.476	q2	0
Halictidae	Lasioglossum	macoupinense	(Robertson,1895)	24	q3	0.030511984	q3	6679813.595	q4	0
Halictidae	Lasioglossum	marinum	(Crawford,1904)	14	q3	0.033396729	q3	383758.1421	q1	0
Halictidae	Lasioglossum	michiganense	(Mitchell,1960)	1	q1	NA	NA	1432288.988	q1	1
Halictidae	Lasioglossum	nelumbonis	(Robertson,1890)	17	q3	0.067221847	q4	4312417.518	q3	0
Halictidae	Lasioglossum	nigroviride	(Graenicher,1911)	17	q3	0.004175194	q1	6976615.684	q4	0
Halictidae	Lasioglossum	nymphale	(Smith,1853)	3	q1	NA	NA	290427.5483	q1	0
Halictidae	Lasioglossum	oblongum	(Lovell,1905)	49	q4	0.043403588	q4	2184010.273	q1	2
Halictidae	Lasioglossum	obscurum	(Robertson,1892)	43	q4	0.026260739	q3	2552187.57	q2	3
Halictidae	Lasioglossum	oceanicum	(Robertson,1895)	47	q4	0.024122207	q3	4086160.069	q3	20
Halictidae	Lasioglossum	oenotherae	(Stevens,1920)	22	q3	0.012972031	q2	3271037.916	q2	0
Halictidae	Lasioglossum	paradmirandum	(Knerer&Atwood,1966)	33	q4	0.030854341	q3	2248408.931	q2	34
Halictidae	Lasioglossum	pectinatum	(Robertson,1890)	1	q1	NA	NA	1004817.17	q1	0
Halictidae	Lasioglossum	pectorale	(Smith,1853)	87	q4	0.039607851	q4	7359484.172	q4	35
Halictidae	Lasioglossum	perpunctatum	(Ellis,1913)	15	q3	0.006838736	q1	5003197.203	q3	0
Halictidae	Lasioglossum	planatum	(Lovell, 1905)	1	q1	0.00625	q1	4246813.362	q3	0
Halictidae	Lasioglossum	platyparium	(Robertson,1895)	16	q3	0.005895836	q1	2299431.539	q2	4
Halictidae	Lasioglossum	quebecense	(Crawford,1907)	35	q4	0.019177906	q3	6254113.241	q3	2
Halictidae	Lasioglossum	rozeni	(DallaTorre,1896)	5	q2	0.003089065	q1	843442.7241	q1	8
Halictidae	Lasioglossum	rufitarse	(Zetterstedt,1838)	2	q1	NA	NA	NA	NA	0
Halictidae	Lasioglossum	simplex	(Robertson,1901)	2	q1	0.008130081	q1	1402006.126	q1	0
Halictidae	Lasioglossum	smilacinae	(Ellis,1914)	16	q3	0.005702871	q1	4121993.174	q3	0
Halictidae	Lasioglossum	sopinci	(Crawford,1932)	10	q2	0.035361592	q3	2196794.036	q1	0
Halictidae	Lasioglossum	subviridatum	(Cockerell,1938)	106	q4	0.070203348	q4	2222733.359	q1	5
Halictidae	Lasioglossum	taylorae	Gibbs, 2010	7	q2	0.017173325	q3	1072121.707	q1	0
Halictidae	Lasioglossum	tegulare	(Robertson,1890)	150	q4	0.045380242	q4	2446431.906	q2	36
Halictidae	Lasioglossum	timothyi	Gibbs, 2010	11	q3	0.058702896	q4	3847470.58	q2	0
Halictidae	Lasioglossum	trigeminum	Gibbs, 2010	52	q4	0.014365029	q2	2239974.611	q2	84
Halictidae	Lasioglossum	truncatum	(Robertson,1901)	22	q3	0.011971676	q2	3248969.799	q2	5
Halictidae	Lasioglossum	versans	(Lovell,1905)	24	q3	0.008756148	q2	5003197.203	q3	5
Halictidae	Lasioglossum	versatum	(Robertson,1902)	174	q4	0.050552767	q4	3540573.755	q2	380
Halictidae	Lasioglossum	vierecki	(Crawford,1904)	26	q3	0.079806525	q4	4677424.722	q3	0
Halictidae	Lasioglossum	viridatum	(Lovell,1905)	23	q3	0.008942236	q2	3715937.156	q2	7
Halictidae	Lasioglossum	zephyrum	(Smith,1853)	75	q4	0.01410277	q2	7057274.875	q4	7
Melittidae	Macropis	ciliata	Patton,1880	12	q3	NA	NA	1633642.881	q1	0
Melittidae	Macropis	nuda	(Provancher,1882)	9	q2	0.004032258	q1	4210956.033	q3	0
Melittidae	Macropis	patellata	Patton,1880	14	q3	NA	NA	1344581.723	q1	0
Megachilidae	Megachile	addenda	Cresson,1878	15	q3	0.036753135	q3	5550833.627	q3	0
Megachilidae	Megachile	brevis	Say,1837	35	q4	0.01020389	q2	10645814.07	q4	17
Megachilidae	Megachile	campanulae	(Robertson,1903)	38	q4	0.012936362	q2	5266498.386	q3	2
Megachilidae	Megachile	exilis	Cresson,1872	15	q3	0.014158806	q2	5539782.295	q3	6
Megachilidae	Megachile	frigida	Smith,1853	14	q3	0.014230343	q2	11136150.52	q4	0
Megachilidae	Megachile	frugalis	Cresson,1872	9	q2	0.004718531	q1	8436399.906	q4	4
Megachilidae	Megachile	gemula	Cresson,1878	25	q3	0.013588248	q2	9767182.984	q4	1
Megachilidae	Megachile	georgica	Cresson,1878	3	q1	0.004570287	q1	1149663.117	q1	1
Megachilidae	Megachile	ingenua	Cresson,1878	2	q1	0.017045455	q3	1151198.193	q1	0
Megachilidae	Megachile	inimica	Cresson,1872	16	q3	0.01033856	q2	9585929.691	q4	11
Megachilidae	Megachile	integra	Cresson,1878	2	q1	2.90E-04	q1	2940355.837	q2	0
Megachilidae	Megachile	latimanus	Say,1823	37	q4	NA	NA	5003197.203	q3	0
Megachilidae	Megachile	mendica	Cresson,1878	160	q4	0.016367055	q2	4458879.873	q3	166
Megachilidae	Megachile	montivaga	Cresson,1878	15	q3	0.008277737	q1	9393922.162	q4	6
Megachilidae	Megachile	mucida	Cresson,1878	1	q1	NA	NA	2389822.616	q2	0
Megachilidae	Megachile	petulans	Cresson,1878	5	q2	4.11E-04	q1	7609640.264	q4	1
Megachilidae	Megachile	pugnata	Say,1837	14	q3	0.007328116	q1	9767182.984	q4	23
Megachilidae	Megachile	relativa	Cresson,1878	17	q3	0.014476456	q2	10284420.97	q4	5
Megachilidae	Megachile	texana	Cresson,1878	38	q4	0.014636166	q2	6890772.332	q4	2
Megachilidae	Megachile	xylocopoides	Smith,1853	5	q2	0.008667727	q2	1896943.488	q1	13
Apidae	Melecta	pacifica	Cresson,1878	1	q1	NA	NA	5655295.222	q3	0
Apidae	Melissodes	agilis	Cresson,1878	16	q3	0.007930975	q1	9909148.026	q4	1
Apidae	Melissodes	bimaculatus	(Lepeletier,1825)	101	q4	0.038535526	q4	4860466.002	q3	32
Apidae	Melissodes	communis	Cresson,1878	3	q1	0.002311436	q1	8677868.656	q4	1
Apidae	Melissodes	denticulatus	Smith,1854	24	q3	0.018219157	q3	4439650.076	q3	73
Apidae	Melissodes	dentiventris	Smith,1854	5	q2	0.008264463	q1	2999431.333	q2	0
Apidae	Melissodes	desponsus	Smith,1854	32	q4	0.008825506	q2	4539963.895	q3	0
Apidae	Melissodes	druriellus	(Kirby,1802)	27	q4	0.00574221	q1	10129628.6	q4	8
Apidae	Melissodes	illatus	Lovell&Cockerell,1906	7	q2	0.011873296	q2	3963878.433	q3	5
Apidae	Melissodes	niveus	Robertson,1895	4	q2	NA	NA	2582047.815	q2	0
Apidae	Melissodes	subillatus	LaBerge,1961	20	q3	0.009027165	q2	2981927.669	q2	22
Apidae	Melissodes	trinodis	Robertson,1901	23	q3	0.036001225	q3	3933157.03	q3	3
Apidae	Melissodes	wheeleri	Cockerell,1906	2	q1	0.014005961	q2	2755634.439	q2	0
Apidae	Melitoma	taurea	(Say,1837)	1	q1	0.004032258	q1	2234358.509	q1	0
Melittidae	Melitta	americana	(Smith,1853)	7	q2	0.077987537	q4	1230860.653	q1	0
Apidae	Nomada	affabilis	Cresson,1878	1	q1	1.22E-04	q1	2999431.333	q2	0
Apidae	Nomada	articulata	Smith,1854	39	q4	0.024529121	q3	5792254.538	q3	1
Apidae	Nomada	australis	Mitchell,1962	8	q2	0.022347554	q3	3459166.339	q2	0
Apidae	Nomada	ceanothi	Cockerell,1907	3	q1	NA	NA	1693544.835	q1	0
Apidae	Nomada	cressonii	Robertson,1893	41	q4	0.01127929	q2	6444819.957	q4	1
Apidae	Nomada	cuneata	(Robertson,1903)	4	q2	NA	NA	2885468.144	q2	0
Apidae	Nomada	denticulata	Robertson,1902	29	q4	0.038212209	q4	2763454.171	q2	0
Apidae	Nomada	depressa	Cresson,1863	4	q2	0.064393939	q4	6923796.445	q4	0
Apidae	Nomada	electa	Cresson,1863	6	q2	NA	NA	496163.898	q1	0
Apidae	Nomada	erigeronis	Robertson,1897	1	q1	3.37E-04	q1	2406332.459	q2	0
Apidae	Nomada	illinoensis_sayi	NA	29	q4	0.214656278	q4	3585285.305	q2	0
Apidae	Nomada	imbricata	Smith,1854	36	q4	0.047463857	q4	3343471	q2	0
Apidae	Nomada	lehighensis	Cockerell,1903	5	q2	3.01E-04	q1	7454731.381	q4	0
Apidae	Nomada	lepida	Cresson,1863	5	q2	0.012987013	q2	4121321.995	q3	0
Apidae	Nomada	luteola	Olivier,1811	16	q3	0.017252936	q3	702599.1639	q1	0
Apidae	Nomada	luteoloides	Robertson,1895	29	q4	0.082717007	q4	4273960.494	q3	0
Apidae	Nomada	maculata	Cresson,1863	25	q3	0.038163993	q4	4742752.558	q3	0
Apidae	Nomada	ovata	(Robertson,1903)	10	q2	0.019819466	q3	3458167.085	q2	0
Apidae	Nomada	parva	Robertson,1900	3	q1	NA	NA	3917767.784	q3	0
Apidae	Nomada	perplexa	Cresson,1863	7	q2	NA	NA	1192829.28	q1	0
Apidae	Nomada	placida	Cresson,1863	4	q2	0.00128866	q1	2273922.424	q2	0
Apidae	Nomada	pygmaea	Cresson,1863	51	q4	0.040508369	q4	3479219.49	q2	0
Apidae	Nomada	rubicunda	Olivier,1811	3	q1	0.018443847	q3	1537784.788	q1	0
Apidae	Nomada	tiftonensis	Cockerell, 1903	4	q2	NA	NA	1933048.993	q1	0
Apidae	Nomada	vegana	Cockerell,1903	3	q1	0.004006665	q1	5978457.512	q3	0
Apidae	Nomada	vicina	Cresson,1863	6	q2	NA	NA	7274285.958	q4	0
Apidae	Nomada	vincta	Say,1837	2	q1	NA	NA	2675982.019	q2	0
Apidae	Nomada	xanthura	Cockerell,1908	1	q1	NA	NA	823307.4883	q1	0
Megachilidae	Osmia	albiventris	Cresson,1864	7	q2	0.013386655	q2	1896127.925	q1	1
Megachilidae	Osmia	atriventris	Cresson,1864	51	q4	0.019256297	q3	5705024.04	q3	1
Megachilidae	Osmia	bucephala	Cresson,1864	27	q4	0.013243176	q2	9661485.162	q4	2
Megachilidae	Osmia	chalybea	Smith,1853	2	q1	NA	NA	1759957.032	q1	0
Megachilidae	Osmia	collinsiae	Robertson,1905	1	q1	0.005780347	q1	3606587.528	q2	0
Megachilidae	Osmia	conjuncta	Cresson,1864	1	q1	0.01010101	q2	3783797.991	q2	0
Megachilidae	Osmia	distincta	Cresson,1864	17	q3	0.010699291	q2	3609652.556	q2	0
Megachilidae	Osmia	felti	Cockerell,1911	3	q1	0.028249601	q3	1752634.888	q1	1
Megachilidae	Osmia	georgica	Cresson,1878	16	q3	0.010553093	q2	3783690.973	q2	4
Megachilidae	Osmia	inermis	(Zetterstedt,1838)	1	q1	NA	NA	7731912.662	q4	0
Megachilidae	Osmia	inspergens	Lovell&Cockerell,1907	7	q2	0.036458333	q3	4426550.078	q3	0
Megachilidae	Osmia	lignaria	Say,1837	7	q2	0.015877186	q2	7677021.12	q4	0
Megachilidae	Osmia	pumila	Cresson,1864	120	q4	0.028009581	q3	4641044.879	q3	12
Megachilidae	Osmia	simillima	Smith,1853	2	q1	NA	NA	9408906.01	q4	0
Megachilidae	Osmia	texana	Cresson,1872	1	q1	0.004587156	q1	8277756.268	q4	0
Megachilidae	Osmia	virga	Sandhouse,1939	15	q3	0.050521508	q4	1728144.478	q1	1
Andrenidae	Panurginus	atramontensis	Crawford,1926	1	q1	0.03125	q3	819946.3842	q1	0
Andrenidae	Panurginus	potentillae	(Crawford,1916)	6	q2	0.034366988	q3	1401196.032	q1	0
Megachilidae	Paranthidium	jugatorium	(Say,1824)	2	q1	NA	NA	4385494.177	q3	0
Andrenidae	Perdita	bequaerti	Viereck,1917	2	q1	NA	NA	2951455.792	q2	0
Andrenidae	Perdita	bishoppi	Cockerell,1906	2	q1	0.004864053	q1	3899799.084	q3	0
Andrenidae	Perdita	bradleyi	Viereck,1907	1	q1	0.071428571	q4	576876.3872	q1	0
Andrenidae	Perdita	gerardiae	Crawford,1932	1	q1	0.00310559	q1	209598.2648	q1	0
Andrenidae	Perdita	halictoides	Smith,1853	1	q1	0.004	q1	5251990.426	q3	0
Andrenidae	Perdita	octomaculata	(Say,1824)	10	q2	0.07122169	q4	4822716.239	q3	2
Andrenidae	Perdita	swenki	Crawford,1915	1	q1	NA	NA	2524617.679	q2	0
Megachilidae	Pseudoanthidium	nanum	(Mocs_	5	q2	0.002494159	q1	975063.5921	q1	0
Andrenidae	Pseudopanurgus	aestivalis	(Provancher,1882)	1	q1	NA	NA	5962727.819	q3	0
Andrenidae	Pseudopanurgus	andrenoides	(Smith,1853)	9	q2	0.010309278	q2	2993392.469	q2	1
Andrenidae	Pseudopanurgus	compositarum	(Robertson,1893)	10	q2	0.011014435	q2	2161724.369	q1	1
Andrenidae	Pseudopanurgus	labrosus	(Robertson,1895)	1	q1	NA	NA	1313882.96	q1	0
Andrenidae	Pseudopanurgus	pauper	(Cresson,1878)	3	q1	NA	NA	2076957.749	q1	0
Apidae	Ptilothrix	bombiformis	(Cresson,1878)	28	q4	0.03357937	q3	2505331.072	q2	0
Halictidae	Sphecodes	aroniae	Mitchell,1960	25	q3	0.088430105	q4	1373536.187	q1	0
Halictidae	Sphecodes	atlantis	Mitchell,1956	26	q3	0.009955606	q2	4388995.165	q3	1
Halictidae	Sphecodes	autumnalis	Mitchell,1956	1	q1	NA	NA	1564049.775	q1	0
Halictidae	Sphecodes	banksii	Lovell,1909	1	q1	1.22E-04	q1	1418335.726	q1	0
Halictidae	Sphecodes	brachycephalus	Mitchell,1956	2	q1	0.017222444	q3	216004.7672	q1	0
Halictidae	Sphecodes	clematidis	Robertson,1897	1	q1	0.003401361	q1	5012437.907	q3	0
Halictidae	Sphecodes	confertus	Say,1837	7	q2	0.017148135	q3	6287256.879	q3	0
Halictidae	Sphecodes	coronus	Mitchell,1956	19	q3	0.01459872	q2	3358870.316	q2	0
Halictidae	Sphecodes	cressonii	(Robertson,1903)	6	q2	0.005478419	q1	4387408.501	q3	0
Halictidae	Sphecodes	davisii	Robertson,1897	6	q2	0.007874016	q1	2856878.371	q2	0
Halictidae	Sphecodes	dichrous	Smith,1853	13	q3	0.003439322	q1	4646923.083	q3	2
Halictidae	Sphecodes	fattigi	Mitchell,1956	5	q2	0.009326715	q2	1871618.047	q1	0
Halictidae	Sphecodes	heraclei	Robertson,1897	15	q3	0.00478534	q1	4023378.238	q3	0
Halictidae	Sphecodes	illinoensis	(Robertson,1903)	1	q1	NA	NA	1999026.293	q1	0
Halictidae	Sphecodes	johnsonii	Lovell,1909	7	q2	NA	NA	2375446.75	q2	0
Halictidae	Sphecodes	levis	Lovell&Cockerell,1907	4	q2	NA	NA	2151782.122	q1	0
Halictidae	Sphecodes	mandibularis	Cresson,1872	13	q3	0.026197264	q3	6122357.772	q3	0
Halictidae	Sphecodes	pimpinellae	Robertson,1900	3	q1	0.006251823	q1	2205544.926	q1	0
Halictidae	Sphecodes	ranunculi	Robertson,1897	9	q2	0.007337847	q1	3087798.75	q2	0
Halictidae	Sphecodes	smilacinae	Robertson,1897	1	q1	0.007575758	q1	NA	NA	0
Halictidae	Sphecodes	townesi	Mitchell,1956	1	q1	0.010526316	q2	1373361.88	q1	0
Megachilidae	Stelis	labiata	(Provancher,1888)	2	q1	0.023233487	q3	6215443.897	q3	0
Megachilidae	Stelis	lateralis	Cresson,1864	5	q2	2.29E-04	q1	7648814.766	q4	2
Megachilidae	Stelis	louisae	Cockerell,1911	10	q2	0.002458152	q1	3129390.469	q2	1
Apidae	Triepeolus	atripes	Mitchell,1962	1	q1	NA	NA	1381264.482	q1	0
Apidae	Triepeolus	cressonii	(Robertson,1897)	1	q1	3.37E-04	q1	3546454.164	q2	1
Apidae	Triepeolus	donatus	(Smith,1854)	1	q1	NA	NA	3388414.576	q2	0
Apidae	Triepeolus	eliseae	Rightmyer,2017	1	q1	3.37E-04	q1	1396603.69	q1	0
Apidae	Triepeolus	helianthi	(Robertson,1897)	3	q1	NA	NA	7028813.068	q4	0
Apidae	Triepeolus	lunatus	(Say,1824)	16	q3	0.008666282	q1	8323330.509	q4	1
Apidae	Triepeolus	pectoralis	(Robertson,1897)	13	q3	NA	NA	6402834.169	q4	1
Apidae	Triepeolus	remigatus	(Fabricius,1804)	20	q3	0.020474145	q3	7554802.616	q4	16
Apidae	Triepeolus	simplex	Robertson,1903	2	q1	0.010350571	q2	2387045.873	q2	0
Apidae	Xylocopa	virginica	(Linnaeus,1771)	149	q4	0.028796577	q3	3944161.451	q3	325
Andrenidae	Andrena	asteroides	Mitchell,1960	1	NA	NA	NA	484919.8435	q1	1
Colletidae	Hylaeus	ornatus	Mitchell,1951	16	NA	NA	NA	1707339.194	q1	16
Halictidae	Lasioglossum	pruinosum	(Robertson,1892)	10	NA	NA	NA	6386347.919	q4	10
Andrenidae	Pseudopanurgus	rudbeckiae	(Robertson,1895)	1	NA	NA	NA	971290.7538	q1	1
Megachilidae	Trachusa	dorsalis	(Lepeletier,1841)	7	NA	NA	NA	298497.2397	q1	7
